# Single cell analysis of gene expression in the substantia nigra pars compacta of a pesticide-induced mouse model of Parkinson’s disease

**DOI:** 10.1101/2022.02.18.481079

**Authors:** Arshad H. Khan, Lydia K. Lee, Desmond J. Smith

**Affiliations:** Department of Molecular and Medical Pharmacology, David Geffen School of Medicine, UCLA, Los Angeles, CA 90095-1735; Department of Obstetrics and Gynecology, David Geffen School of Medicine, UCLA, Los Angeles, CA 90095-6928

## Abstract

Exposure to pesticides in humans increases the risk of Parkinson’s disease (PD), but the mechanisms remain poorly understood. To elucidate these pathways, we dosed C57BL/6J mice with a combination of the pesticides maneb and paraquat (MNPQ). Behavioral analysis revealed motor deficits consistent with PD. Single cell RNA sequencing of substantia nigra pars compacta revealed both cell-type specific genes and genes expressed differentially between pesticide and control, including *Fam241b, Emx2os, Bivm, Gm1439, Prdm15* and *Rai2*. Neurons had the largest number of significant differentially expressed genes, but comparable numbers were found in astrocytes and less so in oligodendrocytes. In addition, network analysis revealed enrichment in functions related to the extracellular matrix. These findings emphasize the importance of support cells in pesticide-induced PD and refocus our attention away from neurons as the sole agent of this disorder.
