## Supplementary Table S1 for "Single cell analysis of gene expression in the substantia nigra pars compacta of a pesticide-induced mouse model of Parkinson’s disease"

### Sheet: Supplementary Table S1
Supplementary Table S1. Sequencing and mapping quality metrics of control and treated samples
Sequencing	Saline	MNPQ
Number of Reads	180734483	175464631
Valid Barcodes	0.974	0.974
Sequencing Saturation	0.911	0.913
Q30 Bases in Barcode	0.951	0.949
Q30 Bases in RNA Read	0.645	0.638
Q30 Bases in Sample Index	0.874	0.868
Q30 Bases in UMI	0.942	0.94
Mapping
Reads Mapped to Genome	0.824	0.82
Reads Mapped Confidently to Genome	0.775	0.775
Reads Mapped Confidently to Intergenic Regions	0.037	0.032
Reads Mapped Confidently to Intronic Regions	0.082	0.068
Reads Mapped Confidently to Exonic Regions	0.656	0.675
Reads Mapped Confidently to Transcriptome	0.638	0.656
Reads Mapped Antisense to Gene	0.009	0.01
Cells
Estimated Number of Cells	1105	965
Fraction Reads in Cells	0.247	0.239
Mean Reads per Cell	163560	181828
Median Genes per Cell	477	504
Total Genes Detected	17480	16908
Median UMI Counts per Cell	855	892
