## Supplementary Table S3 for "Single cell analysis of gene expression in the substantia nigra pars compacta of a pesticide-induced mouse model of Parkinson’s disease"

### Sheet: Supplementary Table S3 Legend
Supplementary Table S3. g:Profiler gene set enrichment analysis (GSEA) for top 10 markers of each cluster

### Sheet: Biological process
Source	Biological process term name	Adjusted p value	Adjusted p value(-log10)	Biological process size	Query size	Gene ID
Astrocyte
GO:BP	positive regulation of neurofibrillary tangle assembly	0.000209688	3.67843	2	10	APOE,CLU
GO:BP	regulation of neurofibrillary tangle assembly	0.000628904	3.20142	3	10	APOE,CLU
GO:BP	neurofibrillary tangle assembly	0.000628904	3.20142	3	10	APOE,CLU
GO:BP	positive regulation of inclusion body assembly	0.00586236	2.23193	8	10	APOE,CLU
GO:BP	low-density lipoprotein particle remodeling	0.00920793	2.03584	11	9	PLA2G7,APOE
GO:BP	negative regulation of amyloid fibril formation	0.0115066	1.93905	11	10	APOE,CLU
GO:BP	positive regulation of response to stimulus	0.0122988	1.91014	2198	10	GPR37L1,PLPP3,NTSR2,PLA2G7,MMD2,APOE,CLU
GO:BP	regulation of tau-protein kinase activity	0.0138045	1.85998	12	10	APOE,CLU
GO:BP	astrocyte differentiation	0.0178374	1.74867	88	2	GPR37L1,PLPP3
GO:BP	regulation of amyloid fibril formation	0.0190238	1.7207	14	10	APOE,CLU
GO:BP	regulation of inclusion body assembly	0.0319528	1.49549	18	10	APOE,CLU
GO:BP	regulation of amyloid-beta clearance	0.0319528	1.49549	18	10	APOE,CLU
GO:BP	positive regulation of amyloid-beta formation	0.0396599	1.40165	20	10	APOE,CLU
GO:BP	negative regulation of amyloid-beta formation	0.0396599	1.40165	20	10	APOE,CLU
GO:BP	plasma lipoprotein particle remodeling	0.0422443	1.37423	23	9	PLA2G7,APOE
GO:BP	protein-lipid complex remodeling	0.0422443	1.37423	23	9	PLA2G7,APOE
GO:BP	positive regulation of intracellular signal transduction	0.0434551	1.36196	969	10	GPR37L1,NTSR2,MMD2,APOE,CLU
Endothelial
GO:BP	establishment of blood-retinal barrier	5.57553e-05	4.25371	2	7	ABCB1A,CLDN5
GO:BP	maintenance of blood-brain barrier	0.00667586	2.17549	16	7	ABCB1A,CLDN5
GO:BP	acetylcholine receptor signaling pathway	0.0139774	1.85458	33	5	LY6A,LY6C1
GO:BP	response to acetylcholine	0.0148495	1.82829	34	5	LY6A,LY6C1
GO:BP	cellular response to acetylcholine	0.0148495	1.82829	34	5	LY6A,LY6C1
GO:BP	postsynaptic signal transduction	0.027365	1.5628	46	5	LY6A,LY6C1
GO:BP	negative regulation of signaling receptor activity	0.043655	1.35997	58	5	LY6A,LY6C1
Microglia
GO:BP	regulation of immune system process	0.012257	1.91162	1406	10	CSF1R,LAPTM5,P2RY12,CD68,FCER1G,C1QC
GO:BP	positive regulation of response to external stimulus	0.013176	1.88022	404	9	LY86,CSF1R,P2RY12,FCER1G
GO:BP	positive regulation of macrophage migration	0.0232727	1.63315	29	6	CSF1R,P2RY12
GO:BP	negative regulation of immune system process	0.025658	1.59078	422	10	LAPTM5,CD68,FCER1G,C1QC
GO:BP	response to biotic stimulus	0.0258705	1.58719	1601	10	LY86,CSF1R,LAPTM5,CD68,FCER1G,C1QC
GO:BP	positive regulation of myeloid leukocyte cytokine production involved in immune response	0.0288675	1.53959	21	9	LAPTM5,FCER1G
GO:BP	positive regulation of immune system process	0.0320161	1.49463	947	10	CSF1R,LAPTM5,P2RY12,FCER1G,C1QC
GO:BP	defense response	0.0370876	1.43077	1705	10	LY86,CSF1R,LAPTM5,CD68,FCER1G,C1QC
Mural
GO:BP	negative regulation of vascular associated smooth muscle cell proliferation	0.0169147	1.77174	26	6	RGS5,GPER1
Neuron
GO:BP	calcium ion-regulated exocytosis of neurotransmitter	0.00042103	3.37569	19	2	SYT1,SNAP25
GO:BP	synaptic vesicle fusion to presynaptic active zone membrane	0.000517055	3.28646	21	2	SYT1,SNAP25
GO:BP	synaptic vesicle exocytosis	0.000533854	3.27258	133	4	SYT1,SNAP25,SYP
GO:BP	vesicle fusion to plasma membrane	0.00056876	3.24507	22	2	SYT1,SNAP25
GO:BP	synaptic vesicle membrane organization	0.000679558	3.16777	24	2	SYT1,SNAP25
GO:BP	exocytosis	0.000834684	3.07848	381	6	SYT1,SNAP25,SYP,VSNL1
GO:BP	signal release from synapse	0.00128509	2.89107	178	4	SYT1,SNAP25,SYP
GO:BP	neurotransmitter secretion	0.00128509	2.89107	178	4	SYT1,SNAP25,SYP
GO:BP	regulation of transport	0.00219601	2.65837	1871	10	SYT1,SNAP25,SYP,VSNL1,NDRG4,ATP1B1,SCN2A
GO:BP	synaptic vesicle cycle	0.00239746	2.62025	219	4	SYT1,SNAP25,SYP
GO:BP	neurotransmitter transport	0.00285113	2.54498	232	4	SYT1,SNAP25,SYP
GO:BP	regulation of neurotransmitter levels	0.00315682	2.50075	240	4	SYT1,SNAP25,SYP
GO:BP	vesicle-mediated transport in synapse	0.00339987	2.46854	246	4	SYT1,SNAP25,SYP
GO:BP	signal release	0.0036737	2.4349	553	6	SYT1,SNAP25,SYP,VSNL1
GO:BP	regulated exocytosis	0.00392263	2.40642	258	4	SYT1,SNAP25,SYP
GO:BP	export from cell	0.00400964	2.3969	908	8	SYT1,SNAP25,SYP,VSNL1,ATP1B1
GO:BP	calcium-ion regulated exocytosis	0.00544385	2.26409	67	2	SYT1,SNAP25
GO:BP	regulation of secretion by cell	0.00671977	2.17265	644	6	SYT1,SNAP25,SYP,VSNL1
GO:BP	exocytic process	0.00899922	2.0458	86	2	SYT1,SNAP25
GO:BP	regulation of vesicle-mediated transport	0.0102691	1.98847	582	7	SYT1,SYP,VSNL1,NDRG4
GO:BP	cellular localization	0.0104633	1.98033	2777	9	SYT1,SNAP25,SYP,VSNL1,NDRG4,ATP1B1,GRIN2B
GO:BP	regulation of secretion	0.0110326	1.95732	730	6	SYT1,SNAP25,SYP,VSNL1
GO:BP	vesicle fusion	0.0121877	1.91408	100	2	SYT1,SNAP25
GO:BP	organelle membrane fusion	0.0131874	1.87984	104	2	SYT1,SNAP25
GO:BP	regulation of exocytosis	0.0145737	1.83643	235	6	SYT1,SYP,VSNL1
GO:BP	secretion by cell	0.0210628	1.67648	860	6	SYT1,SNAP25,SYP,VSNL1
GO:BP	organelle fusion	0.0236146	1.62682	139	2	SYT1,SNAP25
GO:BP	vesicle-mediated transport	0.0237821	1.62375	1582	7	SYT1,SNAP25,SYP,VSNL1,NDRG4
GO:BP	positive regulation of calcium ion-dependent exocytosis of neurotransmitter	0.0259968	1.58508	1	1	SYT1
GO:BP	synchronous neurotransmitter secretion	0.0259968	1.58508	1	1	SYT1
GO:BP	fast, calcium ion-dependent exocytosis of neurotransmitter	0.0259968	1.58508	1	1	SYT1
GO:BP	modulation of chemical synaptic transmission	0.0274558	1.56137	494	4	SYT1,SNAP25,SYP
GO:BP	regulation of trans-synaptic signaling	0.0276222	1.55874	495	4	SYT1,SNAP25,SYP
GO:BP	establishment of localization in cell	0.0280369	1.55227	2031	9	SYT1,SNAP25,SYP,VSNL1,NDRG4,GRIN2B
GO:BP	membrane fusion	0.029386	1.53186	155	2	SYT1,SNAP25
GO:BP	synaptic vesicle endocytosis	0.034511	1.46204	69	4	SYT1,SYP
GO:BP	presynaptic endocytosis	0.034511	1.46204	69	4	SYT1,SYP
GO:BP	regulation of localization	0.03823	1.4176	2868	10	SYT1,SNAP25,SYP,VSNL1,NDRG4,ATP1B1,SCN2A
GO:BP	positive regulation of secretion by cell	0.0419273	1.3775	335	6	SYT1,SNAP25,VSNL1
GO:BP	positive regulation of synaptic transmission	0.0428195	1.36836	187	2	SYT1,SNAP25
GO:BP	secretion	0.0434698	1.36181	1034	6	SYT1,SNAP25,SYP,VSNL1
GO:BP	synaptic vesicle recycling	0.0441507	1.35506	78	4	SYT1,SYP
Oligodendrocyte
GO:BP	ensheathment of neurons	1.29101e-09	8.88907	155	8	CLDN11,UGT8A,ASPA,GJC3,MAG,TSPAN2
GO:BP	axon ensheathment	1.29101e-09	8.88907	155	8	CLDN11,UGT8A,ASPA,GJC3,MAG,TSPAN2
GO:BP	myelination	3.2742e-07	6.4849	152	8	UGT8A,ASPA,GJC3,MAG,TSPAN2
GO:BP	nervous system development	0.000352934	3.45231	2421	10	CLDN11,UGT8A,ASPA,GJC3,MAG,TSPAN2,EFNB3,HAPLN2
GO:BP	oligodendrocyte differentiation	0.00299242	2.52398	117	8	ASPA,MAG,TSPAN2
GO:BP	glial cell development	0.00322893	2.49094	120	8	ASPA,MAG,TSPAN2
GO:BP	central nervous system myelination	0.00852238	2.06944	24	7	ASPA,MAG
GO:BP	axon ensheathment in central nervous system	0.00852238	2.06944	24	7	ASPA,MAG
GO:BP	anatomical structure development	0.0288775	1.53944	5987	10	ERMN,CLDN11,UGT8A,ASPA,GJC3,MAG,TSPAN2,EFNB3,HAPLN2
GO:BP	glial cell differentiation	0.0292488	1.53389	251	8	ASPA,MAG,TSPAN2
GO:BP	oligodendrocyte development	0.0346988	1.45969	48	7	ASPA,MAG
GO:BP	positive regulation of glial cell differentiation	0.0392021	1.40669	51	7	ASPA,MAG
GO:BP	cell-cell junction assembly	0.0498945	1.30195	151	3	CLDN11,UGT8A

### Sheet: Molecular function
Astrocytes
source	Molecular function term name	adjusted_p_value	negative_log10_of_adjusted_p_value	term_size	query_size	intersections
GO:MF	low-density lipoprotein particle receptor binding	0.0115026	1.9392	23	10	APOE,CLU
GO:MF	lipoprotein particle receptor binding	0.0171611	1.76545	28	10	APOE,CLU
GO:MF	tau protein binding	0.0447281	1.34942	45	10	APOE,CLU
Endothelial
GO:MF	placental growth factor-activated receptor activity	0.0498783	1.30209	1	6	FLT1
Mural
GO:MF	folate:anion antiporter activity	0.049967	1.30132	1	7	SLC19A1
Neuron
GO:MF	syntaxin-1 binding	5.6919e-05	4.24474	27	10	SYT1,SNAP25,SYP
GO:MF	syntaxin binding	0.00140357	2.85277	77	10	SYT1,SNAP25,SYP
GO:MF	SNARE binding	0.00444715	2.35192	113	10	SYT1,SNAP25,SYP
GO:MF	metal ion transmembrane transporter activity	0.00915407	2.03839	429	10	SNAP25,ATP1B1,GRIN2B,SCN2A
GO:MF	voltage-gated ion channel activity	0.0243416	1.61365	200	10	SNAP25,GRIN2B,SCN2A
GO:MF	voltage-gated channel activity	0.0247034	1.60724	201	10	SNAP25,GRIN2B,SCN2A
GO:MF	inorganic cation transmembrane transporter activity	0.0327727	1.48449	596	10	SNAP25,ATP1B1,GRIN2B,SCN2A
GO:MF	cation transmembrane transporter activity	0.0438869	1.35767	643	10	SNAP25,ATP1B1,GRIN2B,SCN2A
