## Supplementary Table S6 for "Single cell analysis of gene expression in the substantia nigra pars compacta of a pesticide-induced mouse model of Parkinson’s disease"

### Sheet: Supplementary Table S6 Legend
Supplementary Table S6. Functional enrichment for significant differentially expressed genes between MNPQ and vehicle

### Sheet: GO biological process
Term	Overlap	P-value	Adjusted P-value	Odds Ratio	Combined Score	Genes
axonogenesis (GO:0007409)	45/240	2.62706e-11	9.93553e-08	3.55975	86.7248	EPHB6;ROBO2;SEMA5A;NOTCH2;NLGN3;LAMA5;BRSK2;SEMA7A;USP33;PTPRO;NTN4;IRS2;SEMA3E;RAP1GAP;EFNB2;PPP3CB;EFNB3;KIF5C;SLITRK1;SLITRK4;KIF5A;SLITRK3;TNR;SLITRK5;FYN;EMB;SPG11;SPTBN2;NTNG1;SEMA6B;BDNF;CCK;UNC5D;BAIAP2;GFRA2;GFRA4;AFG3L2;SHTN1;EFNA3;DAB1;SLC9A6;PALLD;B4GALT6;CDK5R1;B4GALT5
modulation of chemical synaptic transmission (GO:0050804)	27/109	4.36584e-10	4.71289e-07	5.03476	108.509	NLGN3;NLGN1;MCTP1;NLGN2;LRRK2;CACNA1A;GRIK2;CPLX2;CPLX1;GRM1;RIMS2;RIMS3;TMEM108;KCNMB4;LRRC4C;DLGAP3;SLC12A2;UNC13A;HOMER1;BDNF;GRID1;MAPK8IP2;SNCAIP;SLC8A3;SLC4A8;ARC;DLG4
neuron projection morphogenesis (GO:0048812)	31/140	4.7315e-10	4.71289e-07	4.35673	93.5459	BRSK2;NLGN1;TRIO;NYAP1;CTNND2;LRRK2;LRP4;DOCK10;PAK1;SLITRK1;BTBD3;SLITRK4;FLRT1;SLITRK3;SLITRK5;PACSIN1;NTNG1;FARP1;BDNF;CCK;EIF2AK4;MAPK8IP2;BAIAP2;AFG3L2;SHTN1;ARC;SLC9A6;ALS2;DLG4;PLXNB1;DBN1
regulation of AMPA receptor activity (GO:2000311)	13/25	5.25202e-10	4.71289e-07	16.4386	351.247	NLGN3;PRRT1;NLGN1;NLGN2;MAPK8IP2;SHISA9;SHISA7;CACNG7;ARC;CACNG2;CNIH2;CNIH3;CACNG4
regulation of cation channel activity (GO:2001257)	24/89	6.23068e-10	4.71289e-07	5.6371	119.486	PRRT1;NLGN1;NLGN2;HOMER1;PDE4D;KCNAB1;MAPK8IP2;SHISA9;SHISA7;GRIN1;CACNB2;CACNG7;JPH2;JPH3;DLG3;LRRC7;DLG4;PTK2B;CACNG2;CNIH2;CNIH3;CACNG4;GRIA3;GRIA4
regulation of neurotransmitter receptor activity (GO:0099601)	19/58	1.0266e-09	6.47101e-07	7.41789	153.528	PRRT1;NLGN1;NLGN2;MAPK8IP2;SHISA9;SHISA7;GRIN1;CACNG7;DLG3;LRRC7;DLG4;PTK2B;DLGAP3;CACNG2;CNIH2;CNIH3;CACNG4;GRIA3;GRIA4
modulation of excitatory postsynaptic potential (GO:0098815)	12/27	2.39172e-08	1.29221e-05	12.1275	212.822	NLGN3;RIMS2;TMEM25;SLC8A3;NLGN1;NLGN2;CUX2;DLG4;LRRK2;TMEM108;PTK2B;GRIN1
synapse organization (GO:0050808)	26/126	5.4628e-08	2.58254e-05	3.96851	66.3643	NLGN3;NLGN1;NLGN2;CTNND2;LRRK2;LRP4;SEMA3E;PTPRF;SLITRK1;DNER;SLITRK3;LRRC4C;PPFIA3;LRRC4B;NTNG1;UNC13C;FARP1;UNC13A;BDNF;WNT7B;PCDHB14;SLC8A3;CACNB2;LRFN5;DOK7;ADGRL3
regulation of neuronal synaptic plasticity (GO:0048168)	12/29	6.35224e-08	2.66935e-05	10.6996	177.312	ARC;MCTP1;DLG4;SLC4A10;NSMF;GRIK2;NCDN;SHISA9;ZDHHC2;PPFIA3;SHISA7;DBN1
regulation of neuron projection development (GO:0010975)	30/165	1.08097e-07	4.08822e-05	3.39664	54.483	RTN4R;BRSK2;LRRK2;PTPRO;PLPPR5;CRMP1;NDNF;ARHGAP44;EFNB2;PAK1;SIPA1L1;PTK2B;LRRC4C;DISC1;ARSB;NTNG1;MYLIP;CAMK1D;BDNF;TBR1;GAK;ARC;RIT2;ABI2;LRRC7;TRPV4;IL1RAPL1;PRKD1;DBN1;CDK5R1
axon guidance (GO:0007411)	34/203	1.26244e-07	4.34049e-05	3.07956	48.919	EPHB6;ROBO2;SEMA5A;NOTCH2;LAMA5;SEMA7A;USP33;PTPRO;NTN4;IRS2;SEMA3E;RAP1GAP;EFNB2;EFNB3;KIF5C;KIF5A;TNR;PLXNA1;FYN;EMB;PLXNC1;PLXNA4;SPTBN2;SEMA6B;BDNF;UNC5D;GFRA2;GFRA4;EFNA3;GAP43;DAB1;PALLD;PLXNB1;CDK5R1
chemical synaptic transmission (GO:0007268)	44/306	1.92977e-07	6.082e-05	2.57906	39.8741	NLGN3;NLGN1;NLGN2;CPNE6;CACNA1A;HTR2C;LIN7A;GRIK2;CPLX1;LIN7B;CAMKK1;CDH8;GRM1;NPY;PENK;KIF5A;KCNMB4;SLC17A6;ASIC2;PRKACB;SPG11;TSPOAP1;PPFIA3;GRIA3;GRIA4;GABRA2;SYT5;UNC13C;UNC13A;HOMER1;SLC32A1;GRID1;KCNIP2;PCDHB14;GABRG1;GRIN1;CACNB2;RIT2;GLRB;DLG4;NOVA1;CAMK4;KCNQ2;STX1A
cell-cell adhesion via plasma-membrane adhesion molecules (GO:0098742)	30/170	2.13617e-07	6.21462e-05	3.27445	50.2926	PTPRT;ROBO2;TENM1;NLGN1;AMIGO1;AMIGO2;CDH8;PTPRF;CDH7;CDH6;TRO;IGSF21;CDH4;SLITRK1;SLITRK3;EMB;LRRC4C;LRRC4B;NTNG1;TGFB2;PCDHB14;UNC5D;LRFN5;PALLD;CLDN12;IL1RAPL1;CDH13;FAT4;NECTIN4;ADGRL3
regulation of axonogenesis (GO:0050770)	15/51	2.94437e-07	7.95399e-05	6.32468	95.1119	ROBO2;RTN4R;BRSK2;AMIGO1;OMG;LRP4;PAK1;SIPA1L1;EFNB3;SLITRK1;PLXNA1;PLXNB1;PLXNC1;LRRC4C;PLXNA4
inorganic cation transmembrane transport (GO:0098662)	39/274	1.22092e-06	0.000307835	2.5418	34.6089	KCNK6;SLC24A3;KCNC1;KCNC3;KCNA2;SLC40A1;CACNA1A;KCNA5;CACNA1C;CACNA1H;CACNA1G;SLC39A6;SCN3B;ASIC2;SCN3A;TRPM3;SCN1A;ASIC1;SLC12A2;KCNH3;KCND1;SLC6A17;TRPC3;KCND3;TRPC4;KCNJ12;KCNK12;KCNAB1;SLC39A14;SLC8A3;SLC4A8;SLC9A6;SLC9A8;TRPV4;KCNQ2;SCN2A;GAS6;RHCG;KCNK2
positive regulation of synaptic transmission (GO:0050806)	17/73	1.86212e-06	0.000440158	4.61054	60.8305	NLGN3;NLGN1;NLGN2;GRIK2;EIF2AK4;ADRA1A;ZDHHC2;SHISA7;RIMS2;SLC8A3;CACNG7;ARC;RIMS3;DLG4;PTK2B;CACNG2;CACNG4
protein localization to membrane (GO:0072657)	30/195	4.18024e-06	0.00092998	2.77459	34.3637	RAB3C;C2CD5;NLGN1;RAMP3;NLGN2;LIN7A;PIGW;ZDHHC2;LIN7B;DPP6;ARL5C;RAB40B;MAP7;TSPAN5;SCN3B;ARL5A;PACSIN1;KCNIP4;BRAF;EFR3B;GAK;CACNB2;RAP2A;DLG3;LRRC7;PACS1;DLG4;RAB15;WNK3;GAS6
nervous system development (GO:0007399)	53/447	5.27282e-06	0.00110788	2.06651	25.1142	SEMA5A;ROBO2;TENM1;NRSN1;GDA;CPNE6;RAPGEFL1;HAPLN1;DPF1;DNER;SEMA6B;MYLIP;SRRM4;ACTL6B;HPCAL4;GFRA2;GFRA4;VCAN;ADORA2A;ADGRB2;KCNQ2;TYRO3;NOTCH2;NLGN3;NLGN1;NUMBL;NLGN2;GSTP1;CRMP1;CAPG;ACVR1B;NEUROD2;ATXN1;EFNB3;SLITRK1;BTBD3;PDGFC;NDP;ASIC2;FARP1;GDF11;JAG1;GSN;BDNF;FZD9;PCDHB14;ARHGAP26;GLRB;DLG4;FAT4;SCN2A;SCRG1;ADGRL3
positive regulation of excitatory postsynaptic potential (GO:2000463)	8/18	5.59571e-06	0.00111384	12.0916	146.23	NLGN3;RIMS2;NLGN1;NLGN2;CUX2;DLG4;PTK2B;GRIN1
positive regulation of axonogenesis (GO:0050772)	12/43	8.30362e-06	0.00151755	5.86314	68.5918	ROBO2;SHTN1;SEMA7A;SLITRK1;BDNF;AMIGO1;PLXNA1;ISLR2;PLXNB1;PLXNC1;PLXNA4;DBN1
synaptic membrane adhesion (GO:0099560)	7/14	8.42637e-06	0.00151755	15.1048	176.486	NTNG1;LRFN5;SLITRK1;SLITRK3;LRRC4C;PTPRF;LRRC4B
anterograde trans-synaptic signaling (GO:0098916)	34/244	9.20095e-06	0.00158173	2.47285	28.6757	NLGN3;NLGN1;NLGN2;CPNE6;CACNA1A;HTR2C;GRIK2;CPLX1;CAMKK1;GRM1;NPY;PENK;KIF5A;KCNMB4;ASIC2;PRKACB;SPG11;GRIA3;GRIA4;GABRA2;SYT5;UNC13C;HOMER1;KCNIP2;PCDHB14;GABRG1;GRIN1;CACNB2;RIT2;GLRB;DLG4;NOVA1;CAMK4;KCNQ2
cation transport (GO:0006812)	27/174	1.05817e-05	0.00174	2.79873	32.0633	KCNK6;KCNC1;KCNA2;KCNA5;SLC7A1;PANX1;KCNMB4;SCN3B;SCN3A;SLC36A4;TRPM3;SCN1A;ASIC1;KCNJ3;SLC12A2;KCNH3;SLC6A17;KCND3;KCNIP2;KCNJ12;KCNAB1;GRIN1;SLC8A3;SLC7A6;KCNMA1;RHCG;SCN2A
regulation of synaptic transmission, glutamatergic (GO:0051966)	12/46	1.76964e-05	0.00278866	5.34495	58.4852	NLGN3;CACNG7;NLGN1;NLGN2;UNC13A;HOMER1;LRRK2;PTK2B;CACNG2;MAPK8IP2;GRM1;CACNG4
regulation of synapse assembly (GO:0051963)	12/47	2.24242e-05	0.00339233	5.19196	55.5818	NLGN3;ROBO2;NLGN1;LRFN5;NLGN2;CUX2;SLITRK1;BDNF;SLITRK3;IL1RAPL1;MDGA1;LRRC4B
positive regulation of cell projection organization (GO:0031346)	20/117	3.50955e-05	0.00510505	3.13224	32.1288	ROBO2;CAMK1D;BDNF;SS18L1;AMIGO1;PLPPR5;NDNF;CUX2;RIT2;DLG4;LRRC7;SLITRK1;IL1RAPL1;PLXNA1;PTK2B;PLXNB1;PLXNC1;PRKD1;ARSB;PLXNA4
regulation of trans-synaptic signaling (GO:0099177)	10/35	3.76302e-05	0.00527102	6.05073	61.643	NLGN3;SLC4A8;NLGN1;ARC;NLGN2;BDNF;GRID1;CACNA1A;GRIK2;LRRC4C
positive regulation of regulated secretory pathway (GO:1903307)	7/17	4.04349e-05	0.0054616	10.5716	106.941	SLC4A8;NLGN1;RAB15;RAB27A;CACNA1H;STX1A;CACNA1G
protein localization to cell periphery (GO:1990778)	22/140	5.54907e-05	0.00677608	2.83372	27.7684	RAB3C;C2CD5;RAMP3;KCNIP4;LIN7A;PIGW;ZDHHC2;LIN7B;EFR3B;GAK;CACNB2;DPP6;RAP2A;RAB40B;PACS1;RAB15;WNK3;MAP7;TSPAN5;SCN3B;GAS6;PACSIN1
neurotransmitter secretion (GO:0007269)	11/44	6.06014e-05	0.00677608	5.04419	48.9851	RIMS2;PCLO;UNC13A;SLC32A1;OTOF;LIN7A;CPLX2;CPLX1;LIN7B;PPFIA3;STX1A
neuron projection development (GO:0031175)	25/171	6.12401e-05	0.00677608	2.60504	25.2707	NLGN1;TRIO;NYAP1;CTNND2;LRRK2;RASGRF1;PPP1R9A;DOCK10;SAMD14;PAK1;NPY;TMEM108;NCDN;PACSIN1;BDNF;OMG;SHTN1;ARC;SLC9A6;ALS2;DLG4;PLXNB1;LRP12;DBN1;CDK5R1
positive regulation of synaptic transmission, glutamatergic (GO:0051968)	7/18	6.26055e-05	0.00677608	9.61007	93.0125	NLGN3;CACNG7;NLGN1;NLGN2;PTK2B;CACNG2;CACNG4
presynapse assembly (GO:0099054)	7/18	6.26055e-05	0.00677608	9.61007	93.0125	NLGN3;NLGN1;NLGN2;PCLO;LRRTM3;IL1RAPL1;LRP4
pulmonary valve development (GO:0003177)	7/18	6.26055e-05	0.00677608	9.61007	93.0125	NOTCH2;ROBO2;HEYL;TGFB2;BMPR2;JAG1;HEY2
glutamate receptor signaling pathway (GO:0007215)	10/37	6.36859e-05	0.00677608	5.60193	54.1233	GRIN3A;HOMER1;HOMER2;PTK2B;GRIK2;GRM1;GRIA3;GRIA4;GRIN1;CDK5R1
potassium ion transport (GO:0006813)	20/122	6.48841e-05	0.00677608	2.9779	28.7156	KCNH3;KCNK6;KCND1;SLC24A3;KCNC1;KCND3;KCNIP2;KCNJ12;KCNK12;KCNC3;KCNA2;KCNAB1;KCNA5;SLC9A6;SLC9A8;KCNQ2;KCNMA1;KCNMB4;KCNK2;KCNJ3
plasma membrane bounded cell projection morphogenesis (GO:0120039)	12/52	6.62917e-05	0.00677608	4.54175	43.6982	SHTN1;PAK1;TRIO;NYAP1;ALS2;SLC9A6;BDNF;LRRK2;PLXNB1;WASF1;DBN1;PACSIN1
calcium ion transport (GO:0006816)	19/115	8.79177e-05	0.00875012	3.00434	28.0579	RAMP3;SLC24A3;TRPC3;TRPC4;CACNA1A;CACNA1C;CACNA1H;CACNA1G;PANX1;SLC8A3;CACNB2;CACNG7;GRIN3A;TRPV4;ORAI2;CCL3;FYN;GAS6;TRPM3
cAMP-mediated signaling (GO:0019933)	8/25	9.33557e-05	0.00905311	7.11006	65.9749	RIMS2;KSR1;PDE4D;DGKQ;PDE2A;PDE3A;ADCY2;CAP2
membrane depolarization (GO:0051899)	9/32	0.000105511	0.00950102	5.91504	54.1622	CACNA1A;CACNG2;SCN3B;SCN2A;SCN3A;CACNA1H;CACNG4;CACNA1G;SCN1A
regulation of dendritic spine morphogenesis (GO:0061001)	9/32	0.000105511	0.00950102	5.91504	54.1622	ARHGAP44;NLGN1;ARC;CUX2;SIPA1L1;ABI2;LRRK2;DBN1;CDK5R1
regulation of NMDA receptor activity (GO:2000310)	9/32	0.000105511	0.00950102	5.91504	54.1622	NLGN1;DLG3;DLG4;LRRC7;PTK2B;MAPK8IP2;GRIA3;GRIA4;GRIN1
positive regulation of neurogenesis (GO:0050769)	14/72	0.000124388	0.0109404	3.65668	32.8813	ROBO2;NUMBL;AMIGO1;SS18L1;SOX11;CUX2;SLITRK1;IL1RAPL1;PLXNA1;PLXNB1;PLXNC1;DISC1;TRIM32;PLXNA4
synaptic vesicle exocytosis (GO:0016079)	10/40	0.000130585	0.0112244	5.04093	45.0834	RIMS2;SYT5;UNC13C;PCLO;RIMS3;UNC13A;OTOF;CPLX2;CPLX1;STX1A
lipid phosphorylation (GO:0046834)	5/10	0.000181507	0.0146055	15.0821	129.92	DGKG;DGKE;DGKB;DGKQ;DGKH
negative regulation of inclusion body assembly (GO:0090084)	5/10	0.000181507	0.0146055	15.0821	129.92	DNAJB1;SACS;HSPA2;SORL1;HSPA1A
presynaptic membrane assembly (GO:0097105)	5/10	0.000181507	0.0146055	15.0821	129.92	NLGN3;NLGN1;NLGN2;IL1RAPL1;LRP4
negative regulation of neuron projection development (GO:0010977)	12/58	0.000202511	0.0159562	3.94808	33.5773	GAK;RTN4R;EFNB2;MYLIP;NLGN1;EFNB3;BCL11A;TRPV4;PTPRO;OMG;CRMP1;LRP4
cell morphogenesis involved in neuron differentiation (GO:0048667)	14/76	0.000226581	0.0168216	3.42003	28.7023	NTNG1;FARP1;BRSK2;LRP4;CCK;MAPK8IP2;BAIAP2;AFG3L2;SHTN1;SLITRK1;BTBD3;SLITRK4;SLITRK3;SLITRK5
calcium ion import (GO:0070509)	8/28	0.000226838	0.0168216	6.04258	50.7049	AFG3L2;CACNB2;TRPC4;TRPV4;CACNA1A;CACNA1C;CACNA1H;CACNA1G
regulation of postsynapse organization (GO:0099175)	8/28	0.000226838	0.0168216	6.04258	50.7049	ARHGAP44;ARC;SIPA1L1;HOMER1;ABI2;LRRK2;IL1RAPL1;CDK5R1
signal release from synapse (GO:0099643)	10/43	0.00024896	0.018107	4.58193	38.0218	PCLO;UNC13A;SLC32A1;OTOF;LIN7A;CPLX2;CPLX1;LIN7B;PPFIA3;STX1A
neuronal action potential (GO:0019228)	7/22	0.000269054	0.0191993	7.04588	57.9213	KCNA2;KCNMB4;SCN2A;SCN3A;CACNA1H;CACNA1G;SCN1A
cyclic-nucleotide-mediated signaling (GO:0019935)	9/36	0.000282505	0.0197858	5.03766	41.1669	RIMS2;KSR1;PDE4D;DGKQ;PDE2A;PDE3A;HTR2C;ADCY2;CAP2
protein localization to plasma membrane (GO:0072659)	20/136	0.000296902	0.0204161	2.61653	21.2518	RAB3C;C2CD5;RAMP3;KCNIP4;PIGW;ZDHHC2;EFR3B;GAK;CACNB2;DPP6;RAP2A;RAB40B;PACS1;RAB15;WNK3;MAP7;TSPAN5;SCN3B;GAS6;PACSIN1
presynaptic membrane organization (GO:0097090)	5/11	0.00031566	0.0209443	12.5677	101.306	NLGN3;NLGN1;NLGN2;IL1RAPL1;LRP4
regulation of inclusion body assembly (GO:0090083)	5/11	0.00031566	0.0209443	12.5677	101.306	DNAJB1;SACS;HSPA2;SNCAIP;HSPA1A
axon development (GO:0061564)	14/79	0.000344477	0.0224622	3.26166	26.0068	SEMA5A;NTNG1;BRSK2;AMIGO1;CCK;BAIAP2;AFG3L2;SHTN1;GAP43;SLITRK1;SLITRK4;SLITRK3;SLITRK5;CDK5R1
diacylglycerol metabolic process (GO:0046339)	7/23	0.000366054	0.0233024	6.60516	52.2648	DGKG;DGKE;GPAM;DGKB;DGKQ;PLCE1;DGKH
positive regulation of nervous system development (GO:0051962)	10/45	0.000369684	0.0233024	4.31964	34.1375	NLGN3;NLGN1;NUMBL;NLGN2;CUX2;BDNF;IL1RAPL1;SOX11;TRIM32;LRRC4B
synaptic vesicle cycle (GO:0099504)	8/30	0.000382052	0.0236872	5.49267	43.2271	NLGN1;PCLO;SLC32A1;OTOF;SLC17A6;CPLX2;CPLX1;STX1A
pulmonary valve morphogenesis (GO:0003184)	6/17	0.000397149	0.0242261	8.23057	64.4552	NOTCH2;ROBO2;HEYL;TGFB2;JAG1;HEY2
synaptic vesicle endocytosis (GO:0048488)	9/38	0.000437008	0.0262344	4.68974	36.2777	NLGN3;SYT5;GAK;NLGN1;NLGN2;SYNJ2;SNAP91;STX1A;PACSIN1
calcium ion-regulated exocytosis of neurotransmitter (GO:0048791)	5/12	0.000513362	0.0303365	10.7718	81.5909	RIMS2;SYT5;UNC13C;RIMS3;UNC13A
regulation of dendrite development (GO:0050773)	9/39	0.000537004	0.0309369	4.53317	34.1325	RAP2A;CAMK1D;BCL11A;ADGRB3;HECW1;NSMF;LZTS1;DBN1;PACSIN1
neuron maturation (GO:0042551)	6/18	0.000564422	0.0309369	7.54428	56.429	SRRM4;ACTL6B;ADGRB3;B4GALT6;RND1;B4GALT5
regulation of presynapse assembly (GO:1905606)	6/18	0.000564422	0.0309369	7.54428	56.429	LRFN5;SLITRK1;IL1RAPL1;SLITRK3;MDGA1;LRRC4B
regulation of presynapse organization (GO:0099174)	6/18	0.000564422	0.0309369	7.54428	56.429	LRFN5;SLITRK1;IL1RAPL1;SLITRK3;MDGA1;LRRC4B
synaptic transmission, glutamatergic (GO:0035249)	6/18	0.000564422	0.0309369	7.54428	56.429	UNC13C;UNC13A;GRID1;SLC17A6;GRIK2;CDH8
regulation of dendrite morphogenesis (GO:0048814)	8/32	0.000614198	0.0331843	5.03441	37.2304	RAP2A;CUX2;ADGRB3;SS18L1;HECW1;IL1RAPL1;NSMF;LZTS1
neuron projection extension (GO:1990138)	8/33	0.00076687	0.0388748	4.83277	34.6664	NLGN3;SEMA5A;PPP3CB;SLC9A6;FLRT1;TMEM108;EIF2AK4;SPG11
regulation of neurotransmitter secretion (GO:0046928)	8/33	0.00076687	0.0388748	4.83277	34.6664	RIMS2;MCTP1;RIMS3;LRRK2;KCNMB4;CPLX2;SNCAIP;CPLX1
atrioventricular valve morphogenesis (GO:0003181)	6/19	0.000781636	0.0388748	6.96358	49.8183	HEYL;OLFM1;TGFB2;BMP2;BMPR2;HEY2
postsynaptic membrane organization (GO:0001941)	6/19	0.000781636	0.0388748	6.96358	49.8183	NLGN3;NLGN1;NLGN2;DLG4;LRP4;SHISA7
atrial cardiac muscle cell action potential (GO:0086014)	5/13	0.000791475	0.0388748	9.42478	67.3081	CACNB2;KCNA5;CACNA1C;SCN3B;KCNJ3
regulation of short-term neuronal synaptic plasticity (GO:0048172)	5/13	0.000791475	0.0388748	9.42478	67.3081	SLC4A10;GRIK2;SHISA9;SHISA7;PPFIA3
synaptic vesicle localization (GO:0097479)	5/13	0.000791475	0.0388748	9.42478	67.3081	NLGN1;KIF5C;KIF5A;RAB27A;SPG11
regulation of calcium ion transport (GO:0051924)	11/58	0.000806284	0.0390944	3.53902	25.2087	CACNB2;PLPP4;HOMER1;EPB41;HOMER2;WFS1;WNK3;CCL3;BCL2;IL16;LILRA5
membrane depolarization during action potential (GO:0086010)	7/26	0.000832991	0.0398781	5.56135	39.4327	CACNA1C;SCN3B;SCN2A;SCN3A;CACNA1H;CACNA1G;SCN1A
neurotransmitter receptor diffusion trapping (GO:0099628)	4/8	0.000861936	0.040245	15.0707	106.344	CACNG7;DLG4;CACNG2;CACNG4
postsynaptic neurotransmitter receptor diffusion trapping (GO:0098970)	4/8	0.000861936	0.040245	15.0707	106.344	CACNG7;DLG4;CACNG2;CACNG4
regulation of secretion by cell (GO:1903530)	11/59	0.000936066	0.0431732	3.4651	24.165	RIMS2;RAB3C;MCTP1;ANXA1;RAB15;SCG5;KCNMB4;CPLX2;SNCAIP;CPLX1;STXBP5L
positive regulation of protein tyrosine kinase activity (GO:0061098)	9/42	0.000954536	0.0431896	4.12041	28.6545	DOCK3;ACE;DLG3;BDNF;DLG4;DOK7;FYN;GAS6;LILRA5
response to calcium ion (GO:0051592)	16/107	0.000959262	0.0431896	2.66319	18.5075	SYT5;NLGN1;CPNE5;HOMER1;TRPC3;CPNE4;KCNIP2;CPNE7;CPNE6;SYT15;BRAF;SYT13;NEUROD2;KCNMA1;CASQ2;KCNMB4
potassium ion transmembrane transport (GO:0071805)	19/139	0.00103785	0.0461784	2.40038	16.492	SLC12A2;KCNH3;KCNK6;KCND1;SLC24A3;KCNC1;KCND3;KCNIP2;KCNJ12;KCNK12;KCNC3;KCNA2;KCNAB1;KCNA5;SLC9A6;SLC9A8;KCNQ2;KCNK2;KCNJ3
synapse assembly (GO:0007416)	12/69	0.00106282	0.0462782	3.1843	21.8023	NLGN3;GABRA2;FARP1;NLGN1;NLGN2;LRRTM3;SLITRK1;BDNF;DNER;PCDHB14;PLXNB1;ADGRL3
presynaptic endocytosis (GO:0140238)	7/27	0.00106457	0.0462782	5.283	36.1631	NLGN3;SYT5;NLGN1;NLGN2;SYNJ2;STX1A;PACSIN1
homophilic cell adhesion via plasma membrane adhesion molecules (GO:0007156)	11/60	0.00108264	0.0463205	3.39421	23.1768	PTPRT;ROBO2;TRO;IGSF21;CDH4;PALLD;AMIGO1;AMIGO2;CDH13;EMB;NECTIN4
positive regulation of signal transduction (GO:0009967)	29/252	0.00109004	0.0463205	1.9767	13.4842	NLGN3;NLGN1;NLGN2;LRRK2;ZDHHC5;RIMS2;CUX2;SPIN1;TMEM108;TSPAN5;RSPO3;PTK2B;DISC1;TGFB2;JAG1;HOMER1;VWF;BDNF;LMO3;SLC39A14;SORL1;GRIN1;SMOC2;BMP2;DLG4;AAK1;LANCL2;GAS6;CRLF2
regulation of neuron differentiation (GO:0045664)	13/79	0.00114257	0.0480134	2.98022	20.1894	NLGN1;ZFHX2;BDNF;LRRK2;SOX11;EIF2AK4;NEUROD2;HEYL;PCP4;BMP2;TRIM32;BEND6;CDK5R1
regulation of regulated secretory pathway (GO:1903305)	8/35	0.00116326	0.0480237	4.47431	30.2308	RIMS2;SYT5;RIMS3;RAB15;LRRK2;RAB27A;SYT15;SYT13
sequestering of extracellular ligand from receptor (GO:0035581)	5/14	0.00116821	0.0480237	8.37713	56.5648	BMP2;NRROS;CHRDL1;FSTL1;LTBP1
positive regulation of developmental growth (GO:0048639)	10/52	0.00123247	0.0490655	3.59835	24.1044	RIMS2;RNF157;SHTN1;SEMA7A;UNC13A;CPNE5;BDNF;CPNE6;ISLR2;DBN1
regulation of exocytosis (GO:0017157)	10/52	0.00123247	0.0490655	3.59835	24.1044	RIMS2;RAB3C;CADPS2;ANXA1;RAB15;IL1RAPL1;RAB27A;CPLX2;CPLX1;STXBP5L
sprouting angiogenesis (GO:0002040)	10/52	0.00123247	0.0490655	3.59835	24.1044	SEMA5A;EFNB2;NR4A1;YJEFN3;RSPO3;CDH13;PIK3R3;PTK2B;VEGFC;SEMA3E

### Sheet: GO molecular function
Term	Overlap	P-value	Adjusted P-value	Odds Ratio	Combined Score	Genes
GTPase activator activity (GO:0005096)	43/336	6.06e-06	0.00269	2.25	27.01	ERRFI1;DENND1B;LRRK2;RASGRF2;RASGRF1;ARHGAP15;SIPA1L3;RASGRP1;RAP1GAP;RASGRP4;ARHGAP44;DOCK10;FGD4;ARHGAP20;SIPA1L1;RASGEF1A;TBC1D13;PLCE1;RGS20;RGS7;PSD;FARP1;GRTP1;HPS1;TBC1D9;ARHGAP26;STXBP5L;SGSM1;ARHGAP33;ARHGAP32;RALGAPB;ALS2;ADGRB3;SGSM3;CCDC88C;SGSM2;MADD;ALDH1A1;DENND6B;SMCR8;GNB5;DEPDC5;RAPGEF4
voltage-gated cation channel activity (GO:0022843)	19/97	7.37e-06	0.00269	3.7	43.74	KCNH3;KCND1;KCNC1;KCND3;KCNC3;KCNA2;CACNA2D2;CACNA1A;KCNA5;CACNA1C;GRIN1;CACNB2;CACNG7;GRIN3A;KCNQ2;KCNMA1;PTK2B;CACNG2;CACNG4
outward rectifier potassium channel activity (GO:0015271)	6/11	2.05e-05	0.005	18.11	195.51	KCND1;KCNT1;KCND3;KCNIP2;KCNA5;KCNK2
calcium-dependent phospholipid binding (GO:0005544)	12/50	4.38e-05	0.008	4.78	47.99	RPH3A;SYT5;C2CD5;MCTP1;PCLO;ANXA1;CPNE5;CPNE4;CPNE7;CPNE6;SYT15;SYT13
calcium ion binding (GO:0005509)	41/348	6.87e-05	0.00939	2.04	19.56	C2CD5;ASAH2;MCTP1;CPNE6;ITPR2;LPL;AIF1;RASGRP1;CDH8;CDH7;CDH6;RPH3A;CALB2;PPP3CB;CDH4;PCLO;DNER;OTOF;IDS;ENPP1;SYT5;ANXA1;GSN;KCNIP2;GLCE;KCNIP4;SYT15;BRAF;SYT13;ASPN;GRIN1;SMOC2;MEX3B;PCP4;PITPNM3;CASQ2;CDH13;MASP1;PVALB;ADGRL3;CDK5R1
metal ion binding (GO:0046872)	55/517	7.71e-05	0.00939	1.83	17.28	C2CD5;DYRK2;MCTP1;LRRK2;CPNE6;CDH8;CDH7;CDH6;RPH3A;CALB2;CDH4;PPP3CB;PCLO;DNER;IDS;ENPP1;PRKACB;ANXA1;GLCE;ASPN;GEM;RAP2A;PCP4;PITPNM3;CASQ2;CDH13;MASP1;PI4K2A;PVALB;BRSK2;ASAH2;ITPR2;LPL;PDXP;ADCY2;NLK;AIF1;RASGRP1;GNAI1;OTOF;SYT5;DUT;GSN;KCNIP2;EPHX2;KCNIP4;PDE2A;SYT15;BRAF;SYT13;GRIN1;SMOC2;MEX3B;ADGRL3;CDK5R1
potassium channel activity (GO:0005267)	16/91	0.000147	0.0136	3.23	28.54	KCNK6;KCNH3;KCND1;KCNC1;KCND3;KCNC3;KCNK12;KCNA2;KCNA5;GRIK2;KCNT1;KCNMA1;KCNQ2;KCNMB4;TMEM38A;KCNK2
voltage-gated potassium channel activity (GO:0005249)	15/82	0.000149	0.0136	3.39	29.9	KCNK6;KCNH3;KCND1;KCNC1;KCND3;KCNIP2;KCNJ12;KCNC3;KCNA2;KCNA5;KCNT1;KCNMA1;KCNQ2;KCNK2;KCNJ3
calcium channel activity (GO:0005262)	15/84	0.000196	0.016	3.29	28.12	SLC24A3;TRPC3;CUL5;TRPC4;CACNA2D2;CACNA1A;CACNA1C;GRIN1;PANX1;CACNB2;CACNG7;TRPV4;ORAI2;CACNG2;CACNG4
diacylglycerol kinase activity (GO:0004143)	5/11	0.000316	0.0231	12.57	101.31	DGKG;DGKE;DGKB;DGKQ;DGKH
voltage-gated calcium channel activity (GO:0005245)	9/37	0.000353	0.0234	4.86	38.61	CACNG7;CACNB2;CACNA1A;CACNA2D2;CACNA1C;CACNG2;CACNA1H;CACNG4;CACNA1G
ionotropic glutamate receptor activity (GO:0004970)	6/17	0.000397	0.0242	8.23	64.46	GRIN3A;PTK2B;GRIK2;GRIA3;GRIN1;GRIA4
GTPase regulator activity (GO:0030695)	28/233	0.000673	0.0378	2.08	15.17	GPSM1;ERRFI1;LRRK2;ARHGAP15;SIPA1L3;RAP1GAP;ARHGAP44;ARHGAP20;SIPA1L1;TBC1D13;RGS20;RGS7;GRTP1;TNK2;TBC1D9;ARHGAP26;STXBP5L;SGSM1;ARHGAP33;ARHGAP32;RALGAPB;ALS2;ADGRB3;SGSM3;SGSM2;ALDH1A1;GNB5;DEPDC5
cyclin-dependent protein serine/threonine kinase activator activity (GO:0061575)	4/8	0.000862	0.045	15.07	106.34	CKS2;CDK5R2;CDK5R1;CKS1B

### Sheet: GO cellular component
Term	Overlap	P-value	Adjusted P-value	Odds Ratio	Combined Score	Genes
neuron projection (GO:0043005)	92/556	5.03995e-18	1.54223e-15	3.13674	124.934	EPHB6;PCSK2;TENM1;NRSN1;KCNC1;KCNC3;LRRK2;RASGRF1;CPNE6;PTPRO;ELAVL4;HTR2C;PPP1R9A;RPH3A;UNC80;ARHGAP44;CALB2;SAMD14;PCLO;DNER;SACS;TMEM108;NEFM;EMB;BBS7;SPG11;SCN1A;PRKCG;UNC13A;SLC32A1;CPT1C;CCSAP;GABRG1;OLFM1;SHTN1;ALS2;PALLD;IL1RAPL1;ALDH1A1;CDH13;NSMF;PI4K2A;STX1A;DBN1;RTN4R;NLGN1;AMIGO1;KCNA2;LRP4;ADCY2;HDAC6;CACNA1H;CACNA1G;PAK1;MAPK8;KIF3B;SV2B;PENK;MAP7;PTK2B;FYN;NCDN;NCAM2;SCN3A;MAP9;GA…
postsynaptic density (GO:0014069)	37/138	1.81309e-14	2.77403e-12	5.64207	178.522	NLGN1;CTNND2;LRP4;CACNA1C;PPP1R9A;ZDHHC2;GRM1;ARHGAP44;RNF112;CACNG7;SAMD14;SIPA1L1;TMEM108;PTK2B;FYN;CACNG2;CACNG4;KCND1;HOMER1;HOMER2;KCND3;IQSEC3;MAPK8IP2;SHISA9;SHISA7;GRIN1;INPP4A;SLC8A3;ARHGAP32;ARHGEF9;GAP43;DLG4;LRRC7;NSMF;CNIH2;DBN1;CDK5R1
asymmetric synapse (GO:0032279)	35/133	1.69211e-13	1.72595e-11	5.49229	161.515	NLGN3;NLGN1;CTNND2;LRP4;CACNA1C;PPP1R9A;ZDHHC2;ARHGAP44;RNF112;SAMD14;SIPA1L1;TMEM108;PTK2B;FYN;KCND1;HOMER1;HOMER2;KCND3;IQSEC3;MAPK8IP2;SHISA9;SHISA7;GRIN1;INPP4A;SLC8A3;ARHGAP32;SLC4A8;ARHGEF9;GAP43;DLG4;LRRC7;NSMF;CNIH2;DBN1;CDK5R1
dendrite (GO:0030425)	51/270	9.2598e-13	7.08375e-11	3.6056	99.9037	KCNC1;KCNC3;LRRK2;CPNE6;ELAVL4;HTR2C;PPP1R9A;ARHGAP44;CALB2;SAMD14;DNER;SACS;SPG11;PRKCG;SLC32A1;CPT1C;GABRG1;ALS2;IL1RAPL1;NSMF;PI4K2A;DBN1;NLGN1;AMIGO1;KCNA2;LRP4;ADCY2;HDAC6;PAK1;MAPK8;KIF3B;PENK;PTK2B;FYN;NCDN;GABRA2;FARP1;HOMER1;MAGEE1;HOMER2;BDNF;WFS1;SLC4A10;RAB27A;GRIN1;SLC8A3;SLC4A8;DLG4;CNIH2;CNIH3;CDK5R1
cation channel complex (GO:0034703)	22/73	3.09004e-10	1.89111e-08	6.58001	144.087	TRPC3;TRPC4;KCNIP2;PDE4D;KCNAB1;KCNA5;SHISA9;SHISA7;GRIN1;UNC80;CACNG7;GRIN3A;DLG4;CASQ2;PTK2B;CACNG2;CNIH2;SCN2A;CNIH3;CACNG4;GRIA3;GRIA4
ionotropic glutamate receptor complex (GO:0008328)	14/32	2.05631e-09	1.04872e-07	11.8079	236.185	GRIK2;SHISA9;SHISA7;GRIN1;CACNG7;GRIN3A;DLG4;PTK2B;CACNG2;CNIH2;CNIH3;CACNG4;GRIA3;GRIA4
axon (GO:0030424)	37/204	3.93435e-09	1.71987e-07	3.40019	65.8057	KCNC1;KCNC3;LRRK2;CPNE6;PTPRO;KCNA2;ELAVL4;HDAC6;UNC80;PAK1;MAPK8;PCLO;MAP7;SACS;TMEM108;NEFM;EMB;NCDN;SCN3A;SPG11;MAP9;SCN1A;SYT5;TGFB2;BDNF;CCK;SYT13;CPT1C;CCSAP;SLC8A3;SHTN1;OLFM1;PALLD;ALDH1A1;SCN2A;ADGRL3;CDK5R1
AMPA glutamate receptor complex (GO:0032281)	10/20	8.96481e-08	3.42904e-06	15.1389	245.665	CACNG7;DLG4;SHISA9;CACNG2;CNIH2;CNIH3;SHISA7;CACNG4;GRIA3;GRIA4
GABA-ergic synapse (GO:0098982)	9/18	4.05354e-07	1.3782e-05	15.1275	222.655	NLGN3;LRFN5;NLGN2;PCLO;SLITRK1;PTPRO;LRRTM2;SLITRK3;MDGA1
glutamatergic synapse (GO:0098978)	16/69	3.94985e-06	0.000120865	4.58197	57.0081	NLGN3;CADPS2;NLGN1;PTPRO;SHISA7;SLC4A8;LRFN5;PCLO;LRRTM3;SLITRK1;SLITRK4;IL1RAPL1;DLGAP3;LRRC4C;LRRC4B;ADGRL3
integral component of postsynaptic specialization membrane (GO:0099060)	7/15	1.49468e-05	0.000415793	13.216	146.843	LRFN5;LRFN1;LRRTM2;SLITRK3;SORCS3;LRRC4C;LRRC4B
integral component of postsynaptic membrane (GO:0099055)	5/7	1.77289e-05	0.000452087	37.7112	412.572	NLGN3;NLGN1;NLGN2;LRRTM2;SLITRK3
potassium channel complex (GO:0034705)	16/80	2.9079e-05	0.000684476	3.79221	39.6115	KCNK6;KCND1;KCNC1;KCND3;KCNIP2;KCNC3;KCNA2;KCNIP4;KCNAB1;KCNA5;GRIK2;DPP6;KCNMA1;KCNQ2;KCNMB4;KCNJ3
voltage-gated potassium channel complex (GO:0008076)	15/73	3.67476e-05	0.000803197	3.92105	40.0396	KCNK6;KCND1;KCNC1;KCND3;KCNIP2;KCNC3;KCNA2;KCNIP4;KCNAB1;KCNA5;DPP6;KCNMA1;KCNQ2;KCNMB4;KCNJ3
integral component of plasma membrane (GO:0005887)	126/1454	9.11218e-05	0.00185888	1.47342	13.7077	EPHB6;TFRC;PCDH11X;AQP9;FADS2;SLC39A6;SLC16A7;ENPP1;PLXNC1;SLC16A2;SCN1A;PDGFRB;SEMA6B;KCNH3;IL1R1;KCNK12;SHISA9;TMEM130;GABRG1;CACNB2;ADGRB2;ADGRB3;KCNQ2;TYRO3;RHCG;PI4K2A;NOTCH2;RTN4R;SEMA7A;IGSF6;PCDH15;CACNA1C;SLC1A5;PCDH19;PCDH18;CACNA1H;CACNA1G;EFNB2;DPP6;EFNB3;FLRT2;TBXA2R;FLRT1;KCNMB4;TSPAN5;PLXNA1;SCN3B;ASIC2;SCN3A;PLXNA4;TRPM3;ASIC1;JAG1;BMP2;TRPV4;PLXNB1;SCN2A;BMPR1B;LRP12;PTPRT;KCNK6;…
spanning component of membrane (GO:0089717)	7/20	0.000136551	0.00261154	8.13073	72.3538	NLGN3;SLC12A2;NLGN1;BMPR2;NLGN2;SLC24A3;AJAP1
exocytic vesicle membrane (GO:0099501)	10/41	0.000163138	0.00277334	4.87806	42.5411	RPH3A;SYT5;SYNPR;UNC13C;MCTP1;UNC13A;SV2B;SLC32A1;OTOF;SLC17A6
synaptic vesicle membrane (GO:0030672)	10/41	0.000163138	0.00277334	4.87806	42.5411	RPH3A;SYT5;SYNPR;UNC13C;MCTP1;UNC13A;SV2B;SLC32A1;OTOF;SLC17A6
integral component of postsynaptic density membrane (GO:0099061)	5/11	0.00031566	0.00482959	12.5677	101.306	LRFN5;LRFN1;LRRC4C;SORCS3;LRRC4B
intrinsic component of postsynaptic density membrane (GO:0099146)	5/11	0.00031566	0.00482959	12.5677	101.306	LRFN5;LRFN1;LRRC4C;SORCS3;LRRC4B
voltage-gated sodium channel complex (GO:0001518)	6/17	0.000397149	0.00578703	8.23057	64.4552	SCN2A;SCN3B;SCN3A;CACNA1H;CACNA1G;SCN1A
excitatory synapse (GO:0060076)	7/25	0.000643053	0.0085554	5.87062	43.1449	NLGN3;NLGN1;DLG4;PALLD;SLC17A6;SHISA7;GRIN1
sodium channel complex (GO:0034706)	7/25	0.000643053	0.0085554	5.87062	43.1449	GRIK2;SCN3B;SCN2A;SCN3A;CACNA1H;CACNA1G;SCN1A
cortical cytoskeleton (GO:0030863)	11/58	0.000806284	0.0102801	3.53902	25.2087	RIMS2;PCLO;RIMS3;GSN;TRPC4;EPB41;DLG4;TRPV4;LANCL2;NSMF;DBN1
cytoskeleton (GO:0005856)	56/600	0.00170359	0.020852	1.57244	10.0244	TENM1;MTRR;DYRK2;ONECUT2;MTCL1;PPP1R9A;RND2;BICD1;RND1;TUBA1C;EPB41L4B;SAMD14;PCLO;SIPA1L1;TEKT1;NEFM;NINL;BCAS3;TRPC4;CEP295;PJA2;SHTN1;ARC;PALLD;DGKQ;CDC42EP3;ODF3B;NSMF;TLN2;SAXO2;DBN1;DGKH;TMEM63B;EPB41;ZBTB49;DDX20;PDXP;CAPG;SPATA7;ADCY5;JAKMIP2;NUAK1;ABLIM2;SPAST;KIF3B;EPB41L1;CALD1;MAP7;WASF1;DISC1;GSN;KLHL2;BAIAP2;EFR3B;ARHGAP32;DLG4
voltage-gated calcium channel complex (GO:0005891)	7/31	0.00253337	0.0298158	4.40156	26.3134	CACNG7;CACNB2;PDE4D;CACNA2D2;CACNA1C;HSPA2;CACNA1G
asymmetric, glutamatergic, excitatory synapse (GO:0098985)	3/6	0.00420243	0.0459265	15.0594	82.4066	NLGN3;NLGN1;SHISA7
symmetric synapse (GO:0032280)	3/6	0.00420243	0.0459265	15.0594	82.4066	NLGN3;SLC4A8;NLGN2
synaptic membrane (GO:0097060)	6/26	0.0045573	0.0480874	4.52464	24.3924	DLG4;PDE2A;LRP4;SHISA9;SHISA7;GRIN1

### Sheet: KEGG
Term	Overlap	P-value	Adjusted P-value	Odds Ratio	Combined Score	Genes
Axon guidance	32/182	9.28458e-08	1.30957e-05	3.26351	52.8438	EPHB6;SEMA5A;ROBO2;SEMA7A;BMPR2;NTN4;PIK3R3;SEMA3E;GNAI1;RND1;EFNB2;PPP3CB;PAK1;EFNB3;ABLIM2;PLXNA1;PAK6;FYN;PLXNC1;SRGAP3;LRRC4C;PLXNA4;SEMA6B;NTNG1;WNT5B;TRPC3;TRPC4;UNC5D;EFNA3;PLXNB1;BMPR1B;MYL9
Glutamatergic synapse	24/114	1.18125e-07	1.30957e-05	4.0658	64.8556	PRKCG;HOMER1;HOMER2;ADCY4;CACNA1A;ITPR2;ADCY2;CACNA1C;GRIK2;GRM1;GNAI1;GNG13;ADCY5;GRIN1;PPP3CB;GNG3;GRIN3A;DLG4;SLC17A6;GNB5;PRKACB;GRIA3;GRIA4;KCNJ3
Morphine addiction	21/91	1.39316e-07	1.30957e-05	4.56773	72.1085	PRKCG;GABRA2;SLC32A1;PDE1B;PDE4D;PDE2A;ADCY4;CACNA1A;ADCY2;ARRB2;GNAI1;GABRG1;ADCY5;GNG13;GNG3;PDE10A;GRK6;PDE3A;GNB5;PRKACB;KCNJ3
Dopaminergic synapse	23/132	6.74507e-06	0.000391052	3.2113	38.236	PRKCG;CACNA1A;ITPR2;CACNA1C;ARRB2;FOS;GNAI1;GNG13;ADCY5;PPP3CB;GNG3;MAPK8;GNAL;PPP2R2C;KIF5C;PPP2R2B;KIF5A;GNB5;PRKACB;GRIA3;SCN1A;GRIA4;KCNJ3
MAPK signaling pathway	39/294	6.93354e-06	0.000391052	2.33991	27.7961	RASGRF2;RASGRF1;CACNA1A;CACNA1C;ARRB2;NLK;ELK1;RASGRP1;CACNA1H;RASGRP4;CACNA1G;CACNG7;PPP3CB;PAK1;MAPK8;PDGFC;CACNG2;PRKACB;MAP3K7;CACNG4;PRKCG;PDGFRB;MAP2K4;TGFB2;ANGPT2;IL1R1;DUSP1;BDNF;TGFB3;CACNA2D2;VEGFC;BRAF;FOS;HSPA2;MAPK8IP2;CACNB2;NR4A1;EFNA3;HSPA1A
Cholinergic synapse	20/113	2.08097e-05	0.000935607	3.26766	35.2257	PRKCG;KCNJ12;ADCY4;CACNA1A;ITPR2;PIK3R3;ADCY2;CACNA1C;FOS;GNAI1;GNG13;ADCY5;GNG3;CAMK4;KCNQ2;BCL2;FYN;GNB5;PRKACB;KCNJ3
Circadian entrainment	18/97	2.75177e-05	0.000935607	3.45903	36.3222	PRKCG;GUCY1A2;ADCY4;ADCY2;CACNA1C;FOS;CACNA1H;GNAI1;CACNA1G;GNG13;ADCY5;GRIN1;GNG3;GNB5;PRKACB;GRIA3;GRIA4;KCNJ3
Phosphatidylinositol signaling system	18/97	2.75177e-05	0.000935607	3.45903	36.3222	DGKG;PRKCG;CDS1;DGKE;DGKB;ITPR2;PIK3R3;SYNJ2;INPP4A;INPP4B;PPIP5K1;IMPA2;DGKQ;INPP5D;PLCE1;PIP5K1B;PI4K2A;DGKH
Oxytocin signaling pathway	24/154	2.98598e-05	0.000935607	2.80875	29.2643	PRKCG;GUCY1A2;CAMK1D;KCNJ12;ADCY4;CACNA2D2;ITPR2;ADCY2;CACNA1C;FOS;ELK1;GNAI1;ADCY5;CACNB2;RCAN1;CACNG7;PPP3CB;CAMK4;PPP1R12B;CACNG2;PRKACB;MYL9;CACNG4;KCNJ3
Retrograde endocannabinoid signaling	22/148	0.000129176	0.00364277	2.65266	23.7528	PRKCG;GABRA2;FAAH;SLC32A1;ADCY4;CACNA1A;ITPR2;ADCY2;CACNA1C;GRM1;GNAI1;GABRG1;GNG13;ADCY5;GNG3;MAPK8;SLC17A6;GNB5;PRKACB;GRIA3;GRIA4;KCNJ3
Amphetamine addiction	13/69	0.000298283	0.00764689	3.51429	28.5271	PRKCG;FOS;CACNA1C;ADCY5;GRIN1;PPP3CB;ARC;GRIN3A;CAMK4;PRKACB;STX1A;GRIA3;GRIA4
Choline metabolism in cancer	16/98	0.000355014	0.00819754	2.95692	23.4879	DGKG;PDGFRB;PRKCG;DGKE;DGKB;PIK3R3;FOS;GPCPD1;MTOR;MAPK8;DGKQ;PDGFC;PIP5K1B;WASF1;WASF3;DGKH
GABAergic synapse	15/89	0.000377901	0.00819754	3.07063	24.1992	PRKCG;GABRA2;SLC32A1;ADCY4;CACNA1A;ABAT;ADCY2;CACNA1C;GNAI1;GABRG1;ADCY5;GNG13;GNG3;GNB5;PRKACB
Nicotine addiction	9/40	0.000654997	0.0131935	4.38671	32.1584	GABRA2;GRIN3A;SLC32A1;CACNA1A;SLC17A6;GRIA3;GRIA4;GABRG1;GRIN1
Cocaine addiction	10/49	0.000758809	0.013637	3.87577	27.8426	GPSM1;GRIN3A;BDNF;DLG4;PRKACB;RGS9;GNAI1;ADCY5;GRIN1;CDK5R1
Focal adhesion	25/201	0.000773731	0.013637	2.15751	15.457	LAMA5;RASGRF1;PIK3R3;ELK1;PAK1;MAPK8;PDGFC;SPP1;PAK6;TNR;PIP5K1B;FYN;PRKCG;PDGFRB;VWF;VEGFC;BRAF;COL1A1;COL1A2;BCL2;ITGA7;COL9A3;TLN2;PPP1R12B;MYL9
Dilated cardiomyopathy	15/96	0.000861265	0.0142869	2.80421	19.7896	TGFB2;TGFB3;ADCY4;CACNA2D2;ADCY2;CACNA1C;ADCY5;SLC8A3;CACNB2;CACNG7;ITGA7;CACNG2;PRKACB;CACNG4;MYH7
Calcium signaling pathway	28/240	0.00106758	0.0167253	2.00711	13.7334	PDE1B;ADCY4;CACNA1A;ITPR2;HTR2C;ADCY2;CACNA1C;ADRA1A;CACNA1H;GRM1;CACNA1G;PPP3CB;TBXA2R;PDGFC;PLCE1;PTK2B;PRKACB;PRKCG;PDGFRB;CAMK1D;VEGFC;GRIN1;SLC8A3;GNAL;ADORA2A;CAMK4;ORAI2;CASQ2
Vascular smooth muscle contraction	18/133	0.00155772	0.0231198	2.37162	15.3314	PRKCG;GUCY1A2;RAMP3;ADCY4;ITPR2;BRAF;ADM;ADCY2;CACNA1C;ADRA1A;ADCY5;ADORA2A;CALD1;KCNMA1;KCNMB4;PPP1R12B;PRKACB;MYL9
Type II diabetes mellitus	9/46	0.00188466	0.0265737	3.67417	23.0518	SOCS2;HK3;MAPK8;CACNA1A;PIK3R3;IRS2;CACNA1C;MTOR;CACNA1G
Cortisol synthesis and secretion	11/65	0.00212701	0.0274905	3.0791	18.9458	NR4A1;NCEH1;ADCY4;ITPR2;ADCY2;CACNA1C;PRKACB;KCNK2;CACNA1H;ADCY5;CACNA1G
cAMP signaling pathway	25/216	0.00214465	0.0274905	1.98647	12.2064	ADCY4;PIK3R3;ADCY2;CACNA1C;GNAI1;ADCY5;PAK1;MAPK8;NPY;PLCE1;PRKACB;GRIA3;GRIA4;BDNF;PDE4D;BRAF;FOS;GRIN1;GRIN3A;PDE10A;ADORA2A;CAMK4;PDE3A;MYL9;RAPGEF4
Insulin secretion	13/86	0.00251812	0.0308743	2.69344	16.1182	PRKCG;ADCY4;ADCY2;CCK;CACNA1C;ADCY5;RIMS2;PCLO;KCNMA1;KCNMB4;PRKACB;STX1A;RAPGEF4
Aldosterone synthesis and secretion	14/98	0.00300437	0.0349303	2.52134	14.6432	PRKCG;CAMK1D;PDE2A;ADCY4;ITPR2;ADCY2;CACNA1C;CACNA1H;CACNA1G;ADCY5;NR4A1;CAMK4;PRKD1;PRKACB
Gap junction	13/88	0.00309665	0.0349303	2.62133	15.1446	PDGFRB;PRKCG;GUCY1A2;ADCY4;HTR2C;ITPR2;ADCY2;GRM1;GNAI1;ADCY5;TUBA1C;PDGFC;PRKACB
Renin secretion	11/69	0.00345342	0.0364758	2.86614	16.2464	GUCY1A2;PPP3CB;ACE;PDE1B;KCNMA1;PDE3A;ITPR2;CACNA1C;PRKACB;GNAI1;ADCY5
Spinocerebellar ataxia	18/143	0.00349236	0.0364758	2.18072	12.3367	PRKCG;TRPC3;KCND3;KCNC3;CACNA1A;ITPR2;PIK3R3;RORA;GRM1;MTOR;GRIN1;AFG3L2;MAPK8;ATXN1;DAB1;GRIN3A;GRIA3;SPTBN2
